# Single cell RNA-Seq reveals distinct stem cell populations that drive sensory hair cell regeneration in response to loss of Fgf and Notch signaling

**DOI:** 10.1101/496612

**Authors:** Mark E. Lush, Daniel C. Diaz, Nina Koenecke, Sungmin Baek, Helena Boldt, Madeleine K. St. Peter, Tatiana Gaitan-Escudero, Andres Romero-Carvajal, Elisabeth M. Busch-Nentwich, Anoja Perera, Kate Hall, Allison Peak, Jeffrey S. Haug, Tatjana Piotrowski

## Abstract

Loss of sensory hair cells leads to deafness and balance deficiencies. In contrast to mammalian hair cells, zebrafish ear and lateral line hair cells regenerate from poorly characterized, proliferating support cells. Equally ill-defined is the gene regulatory network underlying the progression of support cells to cycling hair cell progenitors and differentiated hair cells. We used single cell RNA-Sequencing (scRNA-Seq) of lateral line sensory organs and uncovered five different support cell types, including quiescent and activated stem cells. *In silico* ordering of support cells along a developmental trajectory identified cells that self-renew and new groups of genes required for hair cell differentiation. scRNA-Seq analyses of *fgf3* mutants, in which hair cell regeneration is increased, demonstrates that Fgf and Notch signaling inhibit proliferation of support cells in parallel by inhibiting Wnt signaling. Our scRNA-Seq analyses set the foundation for mechanistic studies of sensory organ regeneration and is crucial for identifying factors to trigger hair cell production in mammals. As a resource, we implemented a shiny application that allows the community to interrogate cell type specific expression of genes of interest.
