## Supplementary material for "Single cell RNA-Seq reveals distinct stem cell populations that drive sensory hair cell regeneration in response to loss of Fgf and Notch signaling"

### Sheet: f
Ensembl.Gene.ID	Associated.Gene.Name	Gene.name.uniq	ZFIN.ID	Description
ENSDARG00000054155	pcna	pcna	https://zfin.org/ZDB-GENE-000210-8	proliferating cell nuclear antigen [Source:ZFIN;Acc:ZDB-GENE-000210-8]
ENSDARG00000004169	stmn1a	stmn1a	https://zfin.org/ZDB-GENE-031006-14	stathmin 1a [Source:ZFIN;Acc:ZDB-GENE-031006-14]
ENSDARG00000062152	chaf1a	chaf1a	https://zfin.org/ZDB-GENE-030131-5366	chromatin assembly factor 1, subunit A (p150) [Source:ZFIN;Acc:ZDB-GENE-030131-5366]
ENSDARG00000077620	cdca7a	cdca7a	https://zfin.org/ZDB-GENE-050417-29	cell division cycle associated 7a [Source:ZFIN;Acc:ZDB-GENE-050417-29]
ENSDARG00000057738	hells	hells	https://zfin.org/ZDB-GENE-030131-9923	helicase, lymphoid-specific [Source:ZFIN;Acc:ZDB-GENE-030131-9923]
ENSDARG00000035957	gmnn	gmnn	https://zfin.org/ZDB-GENE-030429-30	geminin, DNA replication inhibitor [Source:ZFIN;Acc:ZDB-GENE-030429-30]
ENSDARG00000102798	mcm2	mcm2	https://zfin.org/ZDB-GENE-020419-24	minichromosome maintenance complex component 2 [Source:ZFIN;Acc:ZDB-GENE-020419-24]
ENSDARG00000024204	mcm3	mcm3	https://zfin.org/ZDB-GENE-020419-4	minichromosome maintenance complex component 3 [Source:ZFIN;Acc:ZDB-GENE-020419-4]
ENSDARG00000040041	mcm4	mcm4	https://zfin.org/ZDB-GENE-030131-9544	minichromosome maintenance complex component 4 [Source:ZFIN;Acc:ZDB-GENE-030131-9544]
ENSDARG00000019507	mcm5	mcm5	https://zfin.org/ZDB-GENE-021209-1	minichromosome maintenance complex component 5 [Source:ZFIN;Acc:ZDB-GENE-021209-1]
ENSDARG00000057683	mcm6	mcm6	https://zfin.org/ZDB-GENE-030909-6	minichromosome maintenance complex component 6 [Source:ZFIN;Acc:ZDB-GENE-030909-6]
ENSDARG00000011404	fen1	fen1	https://zfin.org/ZDB-GENE-031112-11	flap structure-specific endonuclease 1 [Source:ZFIN;Acc:ZDB-GENE-031112-11]
ENSDARG00000027689	pold1	pold1	https://zfin.org/ZDB-GENE-060429-1	polymerase (DNA directed), delta 1, catalytic subunit [Source:ZFIN;Acc:ZDB-GENE-060429-1]
ENSDARG00000018022	msh2	msh2	https://zfin.org/ZDB-GENE-040426-2932	mutS homolog 2 (E. coli) [Source:ZFIN;Acc:ZDB-GENE-040426-2932]
ENSDARG00000013476	arhgef39	arhgef39	https://zfin.org/ZDB-GENE-041114-28	Rho guanine nucleotide exchange factor (GEF) 39 [Source:ZFIN;Acc:ZDB-GENE-041114-28]
ENSDARG00000101037	asf1ba	asf1ba	https://zfin.org/ZDB-GENE-031118-197	anti-silencing function 1Ba histone chaperone [Source:ZFIN;Acc:ZDB-GENE-031118-197]
ENSDARG00000076590	atad2	atad2	https://zfin.org/ZDB-GENE-030131-7003	ATPase family, AAA domain containing 2 [Source:ZFIN;Acc:ZDB-GENE-030131-7003]
ENSDARG00000037640	aurkb	aurkb	https://zfin.org/ZDB-GENE-020419-40	aurora kinase B [Source:ZFIN;Acc:ZDB-GENE-020419-40]
ENSDARG00000075621	birc5a	birc5a	https://zfin.org/ZDB-GENE-030826-1	baculoviral IAP repeat containing 5a [Source:ZFIN;Acc:ZDB-GENE-030826-1]
ENSDARG00000011094	ccna2	ccna2	https://zfin.org/ZDB-GENE-020418-1	cyclin A2 [Source:ZFIN;Acc:ZDB-GENE-020418-1]
ENSDARG00000051923	ccnb1	ccnb1	https://zfin.org/ZDB-GENE-000406-10	cyclin B1 [Source:ZFIN;Acc:ZDB-GENE-000406-10]
ENSDARG00000036180	ccnb2	ccnb2	https://zfin.org/ZDB-GENE-030429-12	cyclin B2 [Source:ZFIN;Acc:ZDB-GENE-030429-12]
ENSDARG00000034855	ccnb3	ccnb3	https://zfin.org/ZDB-GENE-060929-684	cyclin B3 [Source:ZFIN;Acc:ZDB-GENE-060929-684]
ENSDARG00000043137	cdca8	cdca8	https://zfin.org/ZDB-GENE-041114-171	cell division cycle associated 8 [Source:ZFIN;Acc:ZDB-GENE-041114-171]
ENSDARG00000087554	cdk1	cdk1	https://zfin.org/ZDB-GENE-010320-1	cyclin-dependent kinase 1 [Source:ZFIN;Acc:ZDB-GENE-010320-1]
ENSDARG00000007971	cks1b	cks1b	https://zfin.org/ZDB-GENE-040801-112	CDC28 protein kinase regulatory subunit 1B [Source:ZFIN;Acc:ZDB-GENE-040801-112]
ENSDARG00000071410	cks2	cks2	https://zfin.org/ZDB-GENE-050208-508	CDC28 protein kinase regulatory subunit 2 [Source:ZFIN;Acc:ZDB-GENE-050208-508]
ENSDARG00000044807	dck	dck	https://zfin.org/ZDB-GENE-041024-3	deoxycytidine kinase [Source:ZFIN;Acc:ZDB-GENE-041024-3]
ENSDARG00000045167	dlgap5	dlgap5	https://zfin.org/ZDB-GENE-040912-160	discs, large (Drosophila) homolog-associated protein 5 [Source:ZFIN;Acc:ZDB-GENE-040912-160]
ENSDARG00000003200	foxm1	foxm1	https://zfin.org/ZDB-GENE-040426-1275	forkhead box M1 [Source:ZFIN;Acc:ZDB-GENE-040426-1275]
ENSDARG00000001313	g2e3	g2e3	https://zfin.org/ZDB-GENE-030616-400	G2/M-phase specific E3 ubiquitin protein ligase [Source:ZFIN;Acc:ZDB-GENE-030616-400]
ENSDARG00000029406	h2afx	h2afx	https://zfin.org/ZDB-GENE-040426-987	H2A histone family, member X [Source:ZFIN;Acc:ZDB-GENE-040426-987]
ENSDARG00000021794	hmmr	hmmr	https://zfin.org/ZDB-GENE-030131-731	hyaluronan-mediated motility receptor (RHAMM) [Source:ZFIN;Acc:ZDB-GENE-030131-731]
ENSDARG00000099194	INCENP	INCENP	https://zfin.org/	inner centromere protein [Source:HGNC Symbol;Acc:HGNC:6058]
ENSDARG00000097691	kiaa0101	kiaa0101	https://zfin.org/ZDB-GENE-131127-543	KIAA0101 [Source:ZFIN;Acc:ZDB-GENE-131127-543]
ENSDARG00000010948	kif11	kif11	https://zfin.org/ZDB-GENE-020426-1	kinesin family member 11 [Source:ZFIN;Acc:ZDB-GENE-020426-1]
ENSDARG00000074379	knstrn	knstrn	https://zfin.org/ZDB-GENE-081022-187	kinetochore-localized astrin/SPAG5 binding protein [Source:ZFIN;Acc:ZDB-GENE-081022-187]
ENSDARG00000038066	kpna2	kpna2	https://zfin.org/ZDB-GENE-040718-22	karyopherin alpha 2 (RAG cohort 1, importin alpha 1) [Source:ZFIN;Acc:ZDB-GENE-040718-22]
ENSDARG00000014013	lbr	lbr	https://zfin.org/ZDB-GENE-030804-11	lamin B receptor [Source:ZFIN;Acc:ZDB-GENE-030804-11]
ENSDARG00000004713	mad2l1	mad2l1	https://zfin.org/ZDB-GENE-030515-3	MAD2 mitotic arrest deficient-like 1 (yeast) [Source:ZFIN;Acc:ZDB-GENE-030515-3]
ENSDARG00000101362	mibp	mibp	https://zfin.org/ZDB-GENE-030404-1	muscle-specific beta 1 integrin binding protein [Source:ZFIN;Acc:ZDB-GENE-030404-1]
ENSDARG00000091150	mki67	mki67	https://zfin.org/ZDB-GENE-030131-9771	marker of proliferation Ki-67 [Source:ZFIN;Acc:ZDB-GENE-030131-9771]
ENSDARG00000020079	neil3	neil3	https://zfin.org/ZDB-GENE-041114-18	nei-like DNA glycosylase 3 [Source:ZFIN;Acc:ZDB-GENE-041114-18]
ENSDARG00000005058	ncapd2	ncapd2	https://zfin.org/ZDB-GENE-050506-59	non-SMC condensin I complex, subunit D2 [Source:ZFIN;Acc:ZDB-GENE-050506-59]
ENSDARG00000034624	nuf2	nuf2	https://zfin.org/ZDB-GENE-040426-1121	NUF2, NDC80 kinetochore complex component, homolog [Source:ZFIN;Acc:ZDB-GENE-040426-1121]
ENSDARG00000002403	nusap1	nusap1	https://zfin.org/ZDB-GENE-030827-5	nucleolar and spindle associated protein 1 [Source:ZFIN;Acc:ZDB-GENE-030827-5]
ENSDARG00000058471	plk1	plk1	https://zfin.org/ZDB-GENE-021115-7	polo-like kinase 1 (Drosophila) [Source:ZFIN;Acc:ZDB-GENE-021115-7]
ENSDARG00000002613	rpa3	rpa3	https://zfin.org/ZDB-GENE-040426-977	replication protein A3 [Source:ZFIN;Acc:ZDB-GENE-040426-977]
ENSDARG00000078069	rrm2	rrm2	https://zfin.org/ZDB-GENE-990415-25	ribonucleotide reductase M2 polypeptide [Source:ZFIN;Acc:ZDB-GENE-990415-25]
ENSDARG00000020711	rrm2	rrm2.1	https://zfin.org/ZDB-GENE-990415-25	ribonucleotide reductase M2 polypeptide [Source:ZFIN;Acc:ZDB-GENE-990415-25]
ENSDARG00000001767	slc29a2	slc29a2	https://zfin.org/ZDB-GENE-050220-15	solute carrier family 29 (equilibrative nucleoside transporter), member 2 [Source:ZFIN;Acc:ZDB-GENE-050220-15]
ENSDARG00000038882	smc4	smc4	https://zfin.org/ZDB-GENE-020419-21	structural maintenance of chromosomes 4 [Source:ZFIN;Acc:ZDB-GENE-020419-21]
ENSDARG00000078433	spc25	spc25	https://zfin.org/ZDB-GENE-060810-13	SPC25, NDC80 kinetochore complex component, homolog (S. cerevisiae) [Source:ZFIN;Acc:ZDB-GENE-060810-13]
ENSDARG00000024488	top2a	top2a	https://zfin.org/ZDB-GENE-030131-2453	topoisomerase (DNA) II alpha [Source:ZFIN;Acc:ZDB-GENE-030131-2453]
ENSDARG00000078654	tpx2	tpx2	https://zfin.org/ZDB-GENE-030131-9652	TPX2, microtubule-associated, homolog (Xenopus laevis) [Source:ZFIN;Acc:ZDB-GENE-030131-9652]
ENSDARG00000101618	ube2c	ube2c	https://zfin.org/ZDB-GENE-051030-48	ubiquitin-conjugating enzyme E2C [Source:ZFIN;Acc:ZDB-GENE-051030-48]
ENSDARG00000063285	ube2t	ube2t	https://zfin.org/ZDB-GENE-061013-547	ubiquitin-conjugating enzyme E2T (putative) [Source:ZFIN;Acc:ZDB-GENE-061013-547]
ENSDARG00000054929	zgc:110540	zgc:110540	https://zfin.org/ZDB-GENE-050327-77	zgc:110540 [Source:ZFIN;Acc:ZDB-GENE-050327-77]
ENSDARG00000005993	prc1b	prc1b	https://zfin.org/ZDB-GENE-040426-777	protein regulator of cytokinesis 1b [Source:ZFIN;Acc:ZDB-GENE-040426-777]
