## Supplementary material for "Single cell RNA-Seq reveals distinct stem cell populations that drive sensory hair cell regeneration in response to loss of Fgf and Notch signaling"

### Sheet: e
Ensembl.Gene.ID	Associated.Gene.Name	Gene.name.uniq	ZFIN.ID	Description
ENSDARG00000069865	grxcr1	grxcr1	https://zfin.org/ZDB-GENE-070424-166	glutaredoxin, cysteine rich 1 [Source:ZFIN;Acc:ZDB-GENE-070424-166]
ENSDARG00000006385	triobpb	triobpb	https://zfin.org/ZDB-GENE-061215-80	TRIO and F-actin binding protein b [Source:ZFIN;Acc:ZDB-GENE-061215-80]
ENSDARG00000044852	wbp2nl	wbp2nl	https://zfin.org/ZDB-GENE-030131-4012	WBP2 N-terminal like [Source:ZFIN;Acc:ZDB-GENE-030131-4012]
ENSDARG00000105434	GRXCR1	GRXCR1	https://zfin.org/ZDB-GENE-160113-42	si:dkey-109l4.6 [Source:ZFIN;Acc:ZDB-GENE-160113-42]
ENSDARG00000057728	slc17a8	slc17a8	https://zfin.org/ZDB-GENE-060503-416	solute carrier family 17 (vesicular glutamate transporter), member 8 [Source:ZFIN;Acc:ZDB-GENE-060503-416]
ENSDARG00000044016	myo6a	myo6a	https://zfin.org/ZDB-GENE-040819-2	myosin VIa [Source:ZFIN;Acc:ZDB-GENE-040819-2]
ENSDARG00000069184	ubtd2	ubtd2	https://zfin.org/ZDB-GENE-040718-473	ubiquitin domain containing 2 [Source:ZFIN;Acc:ZDB-GENE-040718-473]
ENSDARG00000051876	ush1c	ush1c	https://zfin.org/ZDB-GENE-060312-41	Usher syndrome 1C [Source:ZFIN;Acc:ZDB-GENE-060312-41]
ENSDARG00000042141	myo6b	myo6b	https://zfin.org/ZDB-GENE-030318-3	myosin VIb [Source:ZFIN;Acc:ZDB-GENE-030318-3]
ENSDARG00000089235	tspearb	tspearb	https://zfin.org/ZDB-GENE-030131-4270	thrombospondin-type laminin G domain and EAR repeats b [Source:ZFIN;Acc:ZDB-GENE-030131-4270]
ENSDARG00000057016	cdc14ab	cdc14ab	https://zfin.org/ZDB-GENE-070705-309	cell division cycle 14Ab [Source:ZFIN;Acc:ZDB-GENE-070705-309]
ENSDARG00000086762	dfna5a	dfna5a	https://zfin.org/ZDB-GENE-120215-186	deafness, autosomal dominant 5 a [Source:ZFIN;Acc:ZDB-GENE-120215-186]
ENSDARG00000063295	myh9a	myh9a	https://zfin.org/ZDB-GENE-030131-5870	myosin, heavy chain 9a, non-muscle [Source:ZFIN;Acc:ZDB-GENE-030131-5870]
ENSDARG00000015524	prps1a	prps1a	https://zfin.org/ZDB-GENE-011212-5	phosphoribosyl pyrophosphate synthetase 1A [Source:ZFIN;Acc:ZDB-GENE-011212-5]
ENSDARG00000045658	msrb3	msrb3	https://zfin.org/ZDB-GENE-040625-74	methionine sulfoxide reductase B3 [Source:ZFIN;Acc:ZDB-GENE-040625-74]
ENSDARG00000090830	tmem132e	tmem132e	https://zfin.org/ZDB-GENE-120926-3	transmembrane protein 132E [Source:ZFIN;Acc:ZDB-GENE-120926-3]
ENSDARG00000056458	lhfpl5b	lhfpl5b	https://zfin.org/ZDB-GENE-080220-51	lipoma HMGIC fusion partner-like 5b [Source:ZFIN;Acc:ZDB-GENE-080220-51]
ENSDARG00000073732	myh14	myh14	https://zfin.org/ZDB-GENE-100921-1	myosin, heavy chain 14, non-muscle [Source:ZFIN;Acc:ZDB-GENE-100921-1]
ENSDARG00000030832	otofa	otofa	https://zfin.org/ZDB-GENE-030131-7778	otoferlin a [Source:ZFIN;Acc:ZDB-GENE-030131-7778]
ENSDARG00000023443	tjp2b	tjp2b	https://zfin.org/ZDB-GENE-040718-58	tight junction protein 2b (zona occludens 2) [Source:ZFIN;Acc:ZDB-GENE-040718-58]
ENSDARG00000074638	loxhd1b	loxhd1b	https://zfin.org/ZDB-GENE-081104-370	lipoxygenase homology domains 1b [Source:ZFIN;Acc:ZDB-GENE-081104-370]
ENSDARG00000053315	tmprss3a	tmprss3a	https://zfin.org/ZDB-GENE-070912-70	transmembrane protease, serine 3a [Source:ZFIN;Acc:ZDB-GENE-070912-70]
ENSDARG00000056605	wbp2	wbp2	https://zfin.org/ZDB-GENE-050522-137	WW domain binding protein 2 [Source:ZFIN;Acc:ZDB-GENE-050522-137]
ENSDARG00000094738	loxhd1a	loxhd1a	https://zfin.org/ZDB-GENE-091112-20	lipoxygenase homology domains 1a [Source:ZFIN;Acc:ZDB-GENE-091112-20]
ENSDARG00000013628	cd164	cd164	https://zfin.org/ZDB-GENE-030131-1598	CD164 molecule, sialomucin [Source:ZFIN;Acc:ZDB-GENE-030131-1598]
ENSDARG00000010186	myo3a	myo3a	https://zfin.org/ZDB-GENE-041026-4	myosin IIIA [Source:ZFIN;Acc:ZDB-GENE-041026-4]
ENSDARG00000040910	ildr1b	ildr1b	https://zfin.org/ZDB-GENE-040912-72	immunoglobulin-like domain containing receptor 1b [Source:ZFIN;Acc:ZDB-GENE-040912-72]
ENSDARG00000058342	grhl2a	grhl2a	https://zfin.org/ZDB-GENE-050913-123	grainyhead-like transcription factor 2a [Source:ZFIN;Acc:ZDB-GENE-050913-123]
ENSDARG00000061974	grhl2b	grhl2b	https://zfin.org/ZDB-GENE-060503-719	grainyhead-like transcription factor 2b [Source:ZFIN;Acc:ZDB-GENE-060503-719]
ENSDARG00000102820	cib2	cib2	https://zfin.org/ZDB-GENE-040426-1663	calcium and integrin binding family member 2 [Source:ZFIN;Acc:ZDB-GENE-040426-1663]
ENSDARG00000096327	cd164l2	cd164l2	https://zfin.org/ZDB-GENE-120215-174	CD164 sialomucin-like 2 [Source:ZFIN;Acc:ZDB-GENE-120215-174]
ENSDARG00000070584	clic5b	clic5b	https://zfin.org/ZDB-GENE-040426-2542	chloride intracellular channel 5b [Source:ZFIN;Acc:ZDB-GENE-040426-2542]
ENSDARG00000045302	smpx	smpx	https://zfin.org/ZDB-GENE-040704-24	small muscle protein, X-linked [Source:ZFIN;Acc:ZDB-GENE-040704-24]
ENSDARG00000102798	mcm2	mcm2	https://zfin.org/ZDB-GENE-020419-24	minichromosome maintenance complex component 2 [Source:ZFIN;Acc:ZDB-GENE-020419-24]
