## Supplementary material for "Single cell RNA-Seq reveals distinct stem cell populations that drive sensory hair cell regeneration in response to loss of Fgf and Notch signaling"

### Sheet: f
Ensembl.Gene.ID	Associated.Gene.Name	Cell population	Gene.name.uniq	ZFIN.ID	Description
ENSDARG00000035508	barhl1a	Hair Cell lineage	barhl1a	https://zfin.org/ZDB-GENE-050417-212	BarH-like homeobox 1a [Source:ZFIN;Acc:ZDB-GENE-050417-212]
ENSDARG00000103521	capsla	Hair Cell lineage	capsla	https://zfin.org/ZDB-GENE-030131-7291	calcyphosine-like a [Source:ZFIN;Acc:ZDB-GENE-030131-7291]
ENSDARG00000024746	hsp90aa1.2	Hair Cell lineage	hsp90aa1.2	https://zfin.org/ZDB-GENE-031001-3	heat shock protein 90, alpha (cytosolic), class A member 1, tandem duplicate 2 [Source:ZFIN;Acc:ZDB-GENE-031001-3]
ENSDARG00000099279	ift27	Hair Cell lineage	ift27	https://zfin.org/ZDB-GENE-041212-9	intraflagellar transport 27 homolog (Chlamydomonas) [Source:ZFIN;Acc:ZDB-GENE-041212-9]
ENSDARG00000056133	kitb	Hair Cell lineage	kitb	https://zfin.org/ZDB-GENE-050916-2	v-kit Hardy-Zuckerman 4 feline sarcoma viral oncogene homolog b [Source:ZFIN;Acc:ZDB-GENE-050916-2]
ENSDARG00000042141	myo6b	Hair Cell lineage	myo6b	https://zfin.org/ZDB-GENE-030318-3	myosin VIb [Source:ZFIN;Acc:ZDB-GENE-030318-3]
ENSDARG00000062693	nrxn3b	Hair Cell lineage	nrxn3b	https://zfin.org/ZDB-GENE-070206-10	neurexin 3b [Source:ZFIN;Acc:ZDB-GENE-070206-10]
ENSDARG00000062756	pllp	Hair Cell lineage	pllp	https://zfin.org/ZDB-GENE-050419-195	plasmolipin [Source:ZFIN;Acc:ZDB-GENE-050419-195]
ENSDARG00000005559	pou4f1	Hair Cell lineage	pou4f1	https://zfin.org/ZDB-GENE-000523-2	POU class 4 homeobox 1 [Source:ZFIN;Acc:ZDB-GENE-000523-2]
ENSDARG00000070601	RASSF5	Hair Cell lineage	RASSF5	https://zfin.org/ZDB-GENE-141219-8	si:dkey-85p17.3 [Source:ZFIN;Acc:ZDB-GENE-141219-8]
ENSDARG00000102995	rbm24a	Hair Cell lineage	rbm24a	https://zfin.org/ZDB-GENE-040628-1	RNA binding motif protein 24a [Source:ZFIN;Acc:ZDB-GENE-040628-1]
ENSDARG00000074319	sall1a	Hair Cell lineage	sall1a	https://zfin.org/ZDB-GENE-020228-2	spalt-like transcription factor 1a [Source:ZFIN;Acc:ZDB-GENE-020228-2]
ENSDARG00000016858	smad7	Hair Cell lineage	smad7	https://zfin.org/ZDB-GENE-030128-3	SMAD family member 7 [Source:ZFIN;Acc:ZDB-GENE-030128-3]
ENSDARG00000070479	tspan13b	Hair Cell lineage	tspan13b	https://zfin.org/ZDB-GENE-041010-45	tetraspanin 13b [Source:ZFIN;Acc:ZDB-GENE-041010-45]
ENSDARG00000001889	tuba1a	Hair Cell lineage	tuba1a	https://zfin.org/ZDB-GENE-090507-4	tubulin, alpha 1a [Source:ZFIN;Acc:ZDB-GENE-090507-4]
ENSDARG00000044375	zgc:158291	Hair Cell lineage	zgc:158291	https://zfin.org/ZDB-GENE-061215-70	zgc:158291 [Source:ZFIN;Acc:ZDB-GENE-061215-70]
ENSDARG00000004588	sox4a	4a, 4b prolif. and immature hair cell prog.	sox4a	https://zfin.org/ZDB-GENE-030131-8290	SRY (sex determining region Y)-box 4a [Source:ZFIN;Acc:ZDB-GENE-030131-8290]
ENSDARG00000010791	dla	4a, 4b prolif. and immature hair cell prog.	dla	https://zfin.org/ZDB-GENE-980526-29	deltaA [Source:ZFIN;Acc:ZDB-GENE-980526-29]
ENSDARG00000004232	dlb	4a, 4b prolif. and immature hair cell prog.	dlb	https://zfin.org/ZDB-GENE-980526-114	deltaB [Source:ZFIN;Acc:ZDB-GENE-980526-114]
ENSDARG00000002336	dlc	4a, 4b prolif. and immature hair cell prog.	dlc	https://zfin.org/ZDB-GENE-000125-4	deltaC [Source:ZFIN;Acc:ZDB-GENE-000125-4]
ENSDARG00000020219	dld	4a, 4b prolif. and immature hair cell prog.	dld	https://zfin.org/ZDB-GENE-990415-47	deltaD [Source:ZFIN;Acc:ZDB-GENE-990415-47]
ENSDARG00000016725	gadd45gb.1	4a, 4b prolif. and immature hair cell prog.	gadd45gb.1	https://zfin.org/ZDB-GENE-040426-2321	growth arrest and DNA-damage-inducible, gamma b, tandem duplicate 1 [Source:ZFIN;Acc:ZDB-GENE-040426-2321]
ENSDARG00000056732	her4.1	4a, 4b prolif. and immature hair cell prog.	her4.1	https://zfin.org/ZDB-GENE-980526-521	hairy-related 4, tandem duplicate 1 [Source:ZFIN;Acc:ZDB-GENE-980526-521]
ENSDARG00000053301	insm1b	4a, 4b prolif. and immature hair cell prog.	insm1b	https://zfin.org/ZDB-GENE-030131-2602	insulinoma-associated 1b [Source:ZFIN;Acc:ZDB-GENE-030131-2602]
ENSDARG00000052494	pcdh18b	4a, 4b prolif. and immature hair cell prog.	pcdh18b	https://zfin.org/ZDB-GENE-080804-1	protocadherin 18b [Source:ZFIN;Acc:ZDB-GENE-080804-1]
ENSDARG00000010591	foxn4	4b	foxn4	https://zfin.org/ZDB-GENE-990415-277	forkhead box N4 [Source:ZFIN;Acc:ZDB-GENE-990415-277]
ENSDARG00000068168	hes2.2	4b	hes2.2	https://zfin.org/ZDB-GENE-060825-55	hes family bHLH transcription factor 2, tandem duplicate 2 [Source:ZFIN;Acc:ZDB-GENE-060825-55]
ENSDARG00000097082	im:7152348	4b	im:7152348	https://zfin.org/ZDB-GENE-041111-308	im:7152348 [Source:ZFIN;Acc:ZDB-GENE-041111-308]
ENSDARG00000102824	pcdh10b	4b	pcdh10b	https://zfin.org/ZDB-GENE-030721-4	protocadherin 10b [Source:ZFIN;Acc:ZDB-GENE-030721-4]
ENSDARG00000099564	atoh1b	2 young hair cells	atoh1b	https://zfin.org/ZDB-GENE-041201-1	atonal bHLH transcription factor 1b [Source:ZFIN;Acc:ZDB-GENE-041201-1]
ENSDARG00000026766	bcl2l10	2 young hair cells	bcl2l10	https://zfin.org/ZDB-GENE-030825-2	BCL2-like 10 (apoptosis facilitator) [Source:ZFIN;Acc:ZDB-GENE-030825-2]
ENSDARG00000069329	drgx	2 young hair cells	drgx	https://zfin.org/ZDB-GENE-070330-1	dorsal root ganglia homeobox [Source:ZFIN;Acc:ZDB-GENE-070330-1]
ENSDARG00000056929	kdm6bb	2 young hair cells	kdm6bb	https://zfin.org/ZDB-GENE-040724-166	lysine (K)-specific demethylase 6B, b [Source:ZFIN;Acc:ZDB-GENE-040724-166]
ENSDARG00000034956	myclb	2 young hair cells	myclb	https://zfin.org/ZDB-GENE-030131-5561	v-myc avian myelocytomatosis viral oncogene lung carcinoma derived homolog b [Source:ZFIN;Acc:ZDB-GENE-030131-5561]
ENSDARG00000074030	myt1a	2 young hair cells	myt1a	https://zfin.org/ZDB-GENE-030131-3885	myelin transcription factor 1a [Source:ZFIN;Acc:ZDB-GENE-030131-3885]
ENSDARG00000034138	shisa2	2 young hair cells	shisa2	https://zfin.org/ZDB-GENE-030925-31	shisa family member 2 [Source:ZFIN;Acc:ZDB-GENE-030925-31]
ENSDARG00000086327	srrm4	2 young hair cells	srrm4	https://zfin.org/ZDB-GENE-050208-34	serine/arginine repetitive matrix 4 [Source:ZFIN;Acc:ZDB-GENE-050208-34]
ENSDARG00000021948	tnc	2 young hair cells	tnc	https://zfin.org/ZDB-GENE-980526-104	tenascin C [Source:ZFIN;Acc:ZDB-GENE-980526-104]
ENSDARG00000032317	tox	2 young hair cells	tox	https://zfin.org/ZDB-GENE-070912-181	thymocyte selection-associated high mobility group box [Source:ZFIN;Acc:ZDB-GENE-070912-181]
ENSDARG00000095966	zgc:171699	2 young hair cells	zgc:171699	https://zfin.org/ZDB-GENE-071004-24	zgc:171699 [Source:ZFIN;Acc:ZDB-GENE-071004-24]
ENSDARG00000001785	irx2a	2,1 young and some mature hair cells	irx2a	https://zfin.org/ZDB-GENE-040426-1446	iroquois homeobox 2a [Source:ZFIN;Acc:ZDB-GENE-040426-1446]
ENSDARG00000028148	pax2a	2,1 young and some mature hair cells	pax2a	https://zfin.org/ZDB-GENE-990415-8	paired box 2a [Source:ZFIN;Acc:ZDB-GENE-990415-8]
ENSDARG00000032578	pax2b	2,1 young and some mature hair cells	pax2b	https://zfin.org/ZDB-GENE-001030-4	paired box 2b [Source:ZFIN;Acc:ZDB-GENE-001030-4]
ENSDARG00000019702	aldocb	2,1 young and mature hair cells	aldocb	https://zfin.org/ZDB-GENE-030821-1	aldolase C, fructose-bisphosphate, b [Source:ZFIN;Acc:ZDB-GENE-030821-1]
ENSDARG00000061736	ank3a	2,1 young and mature hair cells	ank3a	https://zfin.org/ZDB-GENE-060621-1	ankyrin 3a [Source:ZFIN;Acc:ZDB-GENE-060621-1]
ENSDARG00000103848	apba1a	2,1 young and mature hair cells	apba1a	https://zfin.org/ZDB-GENE-060526-175	amyloid beta (A4) precursor protein-binding, family A, member 1a [Source:ZFIN;Acc:ZDB-GENE-060526-175]
ENSDARG00000103848	apba1a	2,1 young and mature hair cells	apba1a	https://zfin.org/ZDB-GENE-060526-175	amyloid beta (A4) precursor protein-binding, family A, member 1a [Source:ZFIN;Acc:ZDB-GENE-060526-175]
ENSDARG00000074708	armc3	2,1 young and mature hair cells	armc3	https://zfin.org/ZDB-GENE-110614-1	armadillo repeat containing 3 [Source:ZFIN;Acc:ZDB-GENE-110614-1]
ENSDARG00000039729	asap1b	2,1 young and mature hair cells	asap1b	https://zfin.org/ZDB-GENE-091112-16	ArfGAP with SH3 domain, ankyrin repeat and PH domain 1b [Source:ZFIN;Acc:ZDB-GENE-091112-16]
ENSDARG00000104139	atp1a3b	2,1 young and mature hair cells	atp1a3b	https://zfin.org/ZDB-GENE-001212-8	ATPase, Na+/K+ transporting, alpha 3b polypeptide [Source:ZFIN;Acc:ZDB-GENE-001212-8]
ENSDARG00000034424	atp1b2b	2,1 young and mature hair cells	atp1b2b	https://zfin.org/ZDB-GENE-010718-1	ATPase, Na+/K+ transporting, beta 2b polypeptide [Source:ZFIN;Acc:ZDB-GENE-010718-1]
ENSDARG00000018817	bdnf	2,1 young and mature hair cells	bdnf	https://zfin.org/ZDB-GENE-000412-1	brain-derived neurotrophic factor [Source:ZFIN;Acc:ZDB-GENE-000412-1]
ENSDARG00000075800	calml4a	2,1 young and mature hair cells	calml4a	https://zfin.org/ZDB-GENE-081022-9	calmodulin-like 4a [Source:ZFIN;Acc:ZDB-GENE-081022-9]
ENSDARG00000025855	camk2n1a	2,1 young and mature hair cells	camk2n1a	https://zfin.org/ZDB-GENE-050522-319	calcium/calmodulin-dependent protein kinase II inhibitor 1a [Source:ZFIN;Acc:ZDB-GENE-050522-319]
ENSDARG00000077928	ccdc173	2,1 young and mature hair cells	ccdc173	https://zfin.org/ZDB-GENE-081104-457	coiled-coil domain containing 173 [Source:ZFIN;Acc:ZDB-GENE-081104-457]
ENSDARG00000021462	daw1	2,1 young and mature hair cells	daw1	https://zfin.org/ZDB-GENE-050419-255	dynein assembly factor with WDR repeat domains 1 [Source:ZFIN;Acc:ZDB-GENE-050419-255]
ENSDARG00000058147	dnajc5b	2,1 young and mature hair cells	dnajc5b	https://zfin.org/ZDB-GENE-050413-1	DnaJ (Hsp40) homolog, subfamily C, member 5 beta [Source:ZFIN;Acc:ZDB-GENE-050413-1]
ENSDARG00000002587	dpysl3	2,1 young and mature hair cells	dpysl3	https://zfin.org/ZDB-GENE-050720-2	dihydropyrimidinase-like 3 [Source:ZFIN;Acc:ZDB-GENE-050720-2]
ENSDARG00000059485	EMB	2,1 young and mature hair cells	EMB	https://zfin.org/ZDB-GENE-070705-158	si:ch211-261c8.5 [Source:ZFIN;Acc:ZDB-GENE-070705-158]
ENSDARG00000039701	emx2	2,1 young and mature hair cells	emx2	https://zfin.org/ZDB-GENE-990415-54	empty spiracles homeobox 2 [Source:ZFIN;Acc:ZDB-GENE-990415-54]
ENSDARG00000031248	enkur	2,1 young and mature hair cells	enkur	https://zfin.org/ZDB-GENE-070718-1	enkurin, TRPC channel interacting protein [Source:ZFIN;Acc:ZDB-GENE-070718-1]
ENSDARG00000022456	eno1a	2,1 young and mature hair cells	eno1a	https://zfin.org/ZDB-GENE-030131-6048	enolase 1a, (alpha) [Source:ZFIN;Acc:ZDB-GENE-030131-6048]
ENSDARG00000042936	fam228a	2,1 young and mature hair cells	fam228a	https://zfin.org/ZDB-GENE-041014-83	family with sequence similarity 228, member A [Source:ZFIN;Acc:ZDB-GENE-041014-83]
ENSDARG00000020746	gfi1aa	2,1 young and mature hair cells	gfi1aa	https://zfin.org/ZDB-GENE-050522-534	growth factor independent 1A transcription repressor a [Source:ZFIN;Acc:ZDB-GENE-050522-534]
ENSDARG00000053074	gipc3	2,1 young and mature hair cells	gipc3	https://zfin.org/ZDB-GENE-060616-326	GIPC PDZ domain containing family, member 3 [Source:ZFIN;Acc:ZDB-GENE-060616-326]
ENSDARG00000069865	grxcr1	2,1 young and mature hair cells	grxcr1	https://zfin.org/ZDB-GENE-070424-166	glutaredoxin, cysteine rich 1 [Source:ZFIN;Acc:ZDB-GENE-070424-166]
ENSDARG00000088140	hsd17b7	2,1 young and mature hair cells	hsd17b7	https://zfin.org/ZDB-GENE-061013-378	hydroxysteroid (17-beta) dehydrogenase 7 [Source:ZFIN;Acc:ZDB-GENE-061013-378]
ENSDARG00000039458	lhx4	2,1 young and mature hair cells	lhx4	https://zfin.org/ZDB-GENE-060728-1	LIM homeobox 4 [Source:ZFIN;Acc:ZDB-GENE-060728-1]
ENSDARG00000045705	meig1	2,1 young and mature hair cells	meig1	https://zfin.org/ZDB-GENE-050320-33	meiosis/spermiogenesis associated 1 [Source:ZFIN;Acc:ZDB-GENE-050320-33]
ENSDARG00000073732	myh14	2,1 young and mature hair cells	myh14	https://zfin.org/ZDB-GENE-100921-1	myosin, heavy chain 14, non-muscle [Source:ZFIN;Acc:ZDB-GENE-100921-1]
ENSDARG00000103002	nptna	2,1 young and mature hair cells	nptna	https://zfin.org/ZDB-GENE-030804-7	neuroplastin a [Source:ZFIN;Acc:ZDB-GENE-030804-7]
ENSDARG00000020581	otofb	2,1 young and mature hair cells	otofb	https://zfin.org/ZDB-GENE-110406-5	otoferlin b [Source:ZFIN;Acc:ZDB-GENE-110406-5]
ENSDARG00000078898	pcdh7a	2,1 young and mature hair cells	pcdh7a	https://zfin.org/ZDB-GENE-120206-1	protocadherin 7a [Source:ZFIN;Acc:ZDB-GENE-120206-1]
ENSDARG00000102123	phtf2	2,1 young and mature hair cells	phtf2	https://zfin.org/ZDB-GENE-040711-4	putative homeodomain transcription factor 2 [Source:ZFIN;Acc:ZDB-GENE-040711-4]
ENSDARG00000057632	ppp1r42	2,1 young and mature hair cells	ppp1r42	https://zfin.org/ZDB-GENE-040704-43	protein phosphatase 1, regulatory subunit 42 [Source:ZFIN;Acc:ZDB-GENE-040704-43]
ENSDARG00000002445	prdm1a	2,1 young and mature hair cells	prdm1a	https://zfin.org/ZDB-GENE-030131-2193	PR domain containing 1a, with ZNF domain [Source:ZFIN;Acc:ZDB-GENE-030131-2193]
ENSDARG00000055739	ribc1	2,1 young and mature hair cells	ribc1	https://zfin.org/ZDB-GENE-081031-7	RIB43A domain with coiled-coils 1 [Source:ZFIN;Acc:ZDB-GENE-081031-7]
ENSDARG00000032126	scg5	2,1 young and mature hair cells	scg5	https://zfin.org/ZDB-GENE-040426-1687	secretogranin V [Source:ZFIN;Acc:ZDB-GENE-040426-1687]
ENSDARG00000101455	si:ch211-284k5.2	2,1 young and mature hair cells	si:ch211-284k5.2	https://zfin.org/ZDB-GENE-131127-514	si:ch211-284k5.2 [Source:ZFIN;Acc:ZDB-GENE-131127-514]
ENSDARG00000089149	si:ch73-199k24.2	2,1 young and mature hair cells	si:ch73-199k24.2	https://zfin.org/ZDB-GENE-131121-321	si:ch73-199k24.2 [Source:ZFIN;Acc:ZDB-GENE-131121-321]
ENSDARG00000097176	si:dkey-16m19.1	2,1 young and mature hair cells	si:dkey-16m19.1	https://zfin.org/
ENSDARG00000069030	skor1a	2,1 young and mature hair cells	skor1a	https://zfin.org/ZDB-GENE-080722-5	SKI family transcriptional corepressor 1a [Source:ZFIN;Acc:ZDB-GENE-080722-5]
ENSDARG00000093804	sst6	2,1 young and mature hair cells	sst6	https://zfin.org/ZDB-GENE-081022-199	somatostatin 6 [Source:ZFIN;Acc:ZDB-GENE-081022-199]
ENSDARG00000030311	tmc2b	2,1 young and mature hair cells	tmc2b	https://zfin.org/ZDB-GENE-060526-262	transmembrane channel-like 2b [Source:ZFIN;Acc:ZDB-GENE-060526-262]
ENSDARG00000006747	tmem178b	2,1 young and mature hair cells	tmem178b	https://zfin.org/ZDB-GENE-040718-92	transmembrane protein 178B [Source:ZFIN;Acc:ZDB-GENE-040718-92]
ENSDARG00000089109	bcl2b	1 mature hair cells	bcl2b	https://zfin.org/ZDB-GENE-110411-185	B-cell CLL/lymphoma 2b [Source:ZFIN;Acc:ZDB-GENE-110411-185]
ENSDARG00000101743	C11orf1	1 mature hair cells	C11orf1	https://zfin.org/	chromosome 11 open reading frame 1 [Source:HGNC Symbol;Acc:HGNC:1163]
ENSDARG00000086059	CABZ01067746.1	1 mature hair cells	CABZ01067746.1	https://zfin.org/
ENSDARG00000058528	cnot10	1 mature hair cells	cnot10	https://zfin.org/ZDB-GENE-060929-368	CCR4-NOT transcription complex, subunit 10 [Source:ZFIN;Acc:ZDB-GENE-060929-368]
ENSDARG00000096728	cpn1	1 mature hair cells	cpn1.2	https://zfin.org/ZDB-GENE-030131-9116	carboxypeptidase N, polypeptide 1 [Source:ZFIN;Acc:ZDB-GENE-030131-9116]
ENSDARG00000062630	dnah9l	1 mature hair cells	dnah9l	https://zfin.org/ZDB-GENE-050506-1	dynein, axonemal, heavy polypeptide 9 like [Source:ZFIN;Acc:ZDB-GENE-050506-1]
ENSDARG00000006181	hif1aa	1 mature hair cells	hif1aa	https://zfin.org/ZDB-GENE-080917-55	hypoxia inducible factor 1, alpha subunit (basic helix-loop-helix transcription factor) a [Source:ZFIN;Acc:ZDB-GENE-080917-55]
ENSDARG00000074638	loxhd1b	1 mature hair cells	loxhd1b	https://zfin.org/ZDB-GENE-081104-370	lipoxygenase homology domains 1b [Source:ZFIN;Acc:ZDB-GENE-081104-370]
ENSDARG00000097415	lrrc53	1 mature hair cells	lrrc53	https://zfin.org/ZDB-GENE-131121-432	leucine rich repeat containing 53 [Source:ZFIN;Acc:ZDB-GENE-131121-432]
ENSDARG00000010186	myo3a	1 mature hair cells	myo3a	https://zfin.org/ZDB-GENE-041026-4	myosin IIIA [Source:ZFIN;Acc:ZDB-GENE-041026-4]
ENSDARG00000014209	ODF3L2	1 mature hair cells	ODF3L2	https://zfin.org/ZDB-GENE-050417-380	zgc:110183 [Source:ZFIN;Acc:ZDB-GENE-050417-380]
ENSDARG00000019274	rasd1	1 mature hair cells	rasd1	https://zfin.org/ZDB-GENE-040426-1473	RAS, dexamethasone-induced 1 [Source:ZFIN;Acc:ZDB-GENE-040426-1473]
ENSDARG00000053383	rprma	1 mature hair cells	rprma	https://zfin.org/ZDB-GENE-050522-218	reprimo, TP53 dependent G2 arrest mediator candidate a [Source:ZFIN;Acc:ZDB-GENE-050522-218]
ENSDARG00000037495	rtn4rl2b	1 mature hair cells	rtn4rl2b	https://zfin.org/ZDB-GENE-040310-2	reticulon 4 receptor-like 2b [Source:ZFIN;Acc:ZDB-GENE-040310-2]
ENSDARG00000099903	si:ch211-193l2.10	1 mature hair cells	si:ch211-193l2.10	https://zfin.org/ZDB-GENE-160114-52	si:ch211-193l2.10 [Source:ZFIN;Acc:ZDB-GENE-160114-52]
ENSDARG00000097665	si:ch211-235m3.10	1 mature hair cells	si:ch211-235m3.10	https://zfin.org/ZDB-GENE-131127-468	si:ch211-235m3.10 [Source:ZFIN;Acc:ZDB-GENE-131127-468]
ENSDARG00000037256	si:ch211-145b13.5	1 mature hair cells	si:ch211-145b13.5	https://zfin.org/ZDB-GENE-090313-35	si:ch211-145b13.5 [Source:ZFIN;Acc:ZDB-GENE-090313-35]
ENSDARG00000096616	si:ch211-255p10.3	1 mature hair cells	si:ch211-255p10.3	https://zfin.org/ZDB-GENE-121214-339	si:ch211-255p10.3 [Source:ZFIN;Acc:ZDB-GENE-121214-339]
ENSDARG00000092460	si:dkey-229d2.7	1 mature hair cells	si:dkey-229d2.7	https://zfin.org/ZDB-GENE-060526-265	si:dkey-229d2.7 [Source:ZFIN;Acc:ZDB-GENE-060526-265]
ENSDARG00000045038	tekt3	1 mature hair cells	tekt3	https://zfin.org/ZDB-GENE-080130-2	tektin 3 [Source:ZFIN;Acc:ZDB-GENE-080130-2]
ENSDARG00000038898	zgc:113691	1 mature hair cells	zgc:113691	https://zfin.org/ZDB-GENE-050220-7	zgc:113691 [Source:ZFIN;Acc:ZDB-GENE-050220-7]
