## Supplementary material for "Single cell RNA-Seq reveals distinct stem cell populations that drive sensory hair cell regeneration in response to loss of Fgf and Notch signaling"

### Sheet: f
Ensembl.Gene.ID	Associated.Gene.Name	Gene.name.uniq	ZFIN.ID	Description
ENSDARG00000031664	sox21a	sox21a	https://zfin.org/ZDB-GENE-990715-6	SRY (sex determining region Y)-box 21a [Source:ZFIN;Acc:ZDB-GENE-990715-6]
ENSDARG00000042925	mfng	mfng	https://zfin.org/ZDB-GENE-041130-1	MFNG O-fucosylpeptide 3-beta-N-acetylglucosaminyltransferase [Source:ZFIN;Acc:ZDB-GENE-041130-1]
ENSDARG00000037879	lfng	lfng	https://zfin.org/ZDB-GENE-980605-16	LFNG O-fucosylpeptide 3-beta-N-acetylglucosaminyltransferase [Source:ZFIN;Acc:ZDB-GENE-980605-16]
ENSDARG00000100244	ebf3a	ebf3a	https://zfin.org/ZDB-GENE-070112-292	early B-cell factor 3a [Source:ZFIN;Acc:ZDB-GENE-070112-292]
ENSDARG00000104431	slc1a3a	slc1a3a	https://zfin.org/ZDB-GENE-030131-2159	solute carrier family 1 (glial high affinity glutamate transporter), member 3a [Source:ZFIN;Acc:ZDB-GENE-030131-2159]
ENSDARG00000010791	dla	dla	https://zfin.org/ZDB-GENE-980526-29	deltaA [Source:ZFIN;Acc:ZDB-GENE-980526-29]
ENSDARG00000054562	her15.1	her15.1	https://zfin.org/ZDB-GENE-030707-2	hairy and enhancer of split-related 15, tandem duplicate 1 [Source:ZFIN;Acc:ZDB-GENE-030707-2]
ENSDARG00000056732	her4.1	her4.1	https://zfin.org/ZDB-GENE-980526-521	hairy-related 4, tandem duplicate 1 [Source:ZFIN;Acc:ZDB-GENE-980526-521]
ENSDARG00000094426	her4.2	her4.2	https://zfin.org/ZDB-GENE-060815-1	hairy-related 4, tandem duplicate 2 [Source:ZFIN;Acc:ZDB-GENE-060815-1]
ENSDARG00000055294	atoh1a	atoh1a	https://zfin.org/ZDB-GENE-990415-17	atonal bHLH transcription factor 1a [Source:ZFIN;Acc:ZDB-GENE-990415-17]
ENSDARG00000102995	rbm24a	rbm24a	https://zfin.org/ZDB-GENE-040628-1	RNA binding motif protein 24a [Source:ZFIN;Acc:ZDB-GENE-040628-1]
ENSDARG00000004232	dlb	dlb	https://zfin.org/ZDB-GENE-980526-114	deltaB [Source:ZFIN;Acc:ZDB-GENE-980526-114]
ENSDARG00000004169	stmn1a	stmn1a	https://zfin.org/ZDB-GENE-031006-14	stathmin 1a [Source:ZFIN;Acc:ZDB-GENE-031006-14]
ENSDARG00000033614	rasgef1ba	rasgef1ba	https://zfin.org/ZDB-GENE-030131-5783	RasGEF domain family, member 1Ba [Source:ZFIN;Acc:ZDB-GENE-030131-5783]
ENSDARG00000016725	gadd45gb.1	gadd45gb.1	https://zfin.org/ZDB-GENE-040426-2321	growth arrest and DNA-damage-inducible, gamma b, tandem duplicate 1 [Source:ZFIN;Acc:ZDB-GENE-040426-2321]
ENSDARG00000020219	dld	dld	https://zfin.org/ZDB-GENE-990415-47	deltaD [Source:ZFIN;Acc:ZDB-GENE-990415-47]
ENSDARG00000034956	myclb	myclb	https://zfin.org/ZDB-GENE-030131-5561	v-myc avian myelocytomatosis viral oncogene lung carcinoma derived homolog b [Source:ZFIN;Acc:ZDB-GENE-030131-5561]
ENSDARG00000096389	sox4a	sox4a.1	https://zfin.org/ZDB-GENE-030131-8290	SRY (sex determining region Y)-box 4a [Source:ZFIN;Acc:ZDB-GENE-030131-8290]
ENSDARG00000002613	rpa3	rpa3	https://zfin.org/ZDB-GENE-040426-977	replication protein A3 [Source:ZFIN;Acc:ZDB-GENE-040426-977]
ENSDARG00000054155	pcna	pcna	https://zfin.org/ZDB-GENE-000210-8	proliferating cell nuclear antigen [Source:ZFIN;Acc:ZDB-GENE-000210-8]
ENSDARG00000032317	tox	tox	https://zfin.org/ZDB-GENE-070912-181	thymocyte selection-associated high mobility group box [Source:ZFIN;Acc:ZDB-GENE-070912-181]
ENSDARG00000052494	pcdh18b	pcdh18b	https://zfin.org/ZDB-GENE-080804-1	protocadherin 18b [Source:ZFIN;Acc:ZDB-GENE-080804-1]
ENSDARG00000091756	insm1a	insm1a	https://zfin.org/ZDB-GENE-040426-1810	insulinoma-associated 1a [Source:ZFIN;Acc:ZDB-GENE-040426-1810]
ENSDARG00000057738	hells	hells	https://zfin.org/ZDB-GENE-030131-9923	helicase, lymphoid-specific [Source:ZFIN;Acc:ZDB-GENE-030131-9923]
ENSDARG00000102798	mcm2	mcm2	https://zfin.org/ZDB-GENE-020419-24	minichromosome maintenance complex component 2 [Source:ZFIN;Acc:ZDB-GENE-020419-24]
ENSDARG00000040041	mcm4	mcm4	https://zfin.org/ZDB-GENE-030131-9544	minichromosome maintenance complex component 4 [Source:ZFIN;Acc:ZDB-GENE-030131-9544]
ENSDARG00000024204	mcm3	mcm3	https://zfin.org/ZDB-GENE-020419-4	minichromosome maintenance complex component 3 [Source:ZFIN;Acc:ZDB-GENE-020419-4]
ENSDARG00000019507	mcm5	mcm5	https://zfin.org/ZDB-GENE-021209-1	minichromosome maintenance complex component 5 [Source:ZFIN;Acc:ZDB-GENE-021209-1]
ENSDARG00000017762	srrt	srrt	https://zfin.org/ZDB-GENE-020419-13	serrate RNA effector molecule homolog (Arabidopsis) [Source:ZFIN;Acc:ZDB-GENE-020419-13]
ENSDARG00000029406	h2afx	h2afx	https://zfin.org/ZDB-GENE-040426-987	H2A histone family, member X [Source:ZFIN;Acc:ZDB-GENE-040426-987]
ENSDARG00000062152	chaf1a	chaf1a	https://zfin.org/ZDB-GENE-030131-5366	chromatin assembly factor 1, subunit A (p150) [Source:ZFIN;Acc:ZDB-GENE-030131-5366]
ENSDARG00000002336	dlc	dlc	https://zfin.org/ZDB-GENE-000125-4	deltaC [Source:ZFIN;Acc:ZDB-GENE-000125-4]
ENSDARG00000010591	foxn4	foxn4	https://zfin.org/ZDB-GENE-990415-277	forkhead box N4 [Source:ZFIN;Acc:ZDB-GENE-990415-277]
ENSDARG00000097691	kiaa0101	kiaa0101	https://zfin.org/ZDB-GENE-131127-543	KIAA0101 [Source:ZFIN;Acc:ZDB-GENE-131127-543]
ENSDARG00000078069	rrm2	rrm2	https://zfin.org/ZDB-GENE-990415-25	ribonucleotide reductase M2 polypeptide [Source:ZFIN;Acc:ZDB-GENE-990415-25]
ENSDARG00000101362	mibp	mibp	https://zfin.org/ZDB-GENE-030404-1	muscle-specific beta 1 integrin binding protein [Source:ZFIN;Acc:ZDB-GENE-030404-1]
ENSDARG00000091150	mki67	mki67	https://zfin.org/ZDB-GENE-030131-9771	marker of proliferation Ki-67 [Source:ZFIN;Acc:ZDB-GENE-030131-9771]
ENSDARG00000004713	mad2l1	mad2l1	https://zfin.org/ZDB-GENE-030515-3	MAD2 mitotic arrest deficient-like 1 (yeast) [Source:ZFIN;Acc:ZDB-GENE-030515-3]
ENSDARG00000054929	zgc:110540	zgc:110540	https://zfin.org/ZDB-GENE-050327-77	zgc:110540 [Source:ZFIN;Acc:ZDB-GENE-050327-77]
ENSDARG00000101037	asf1ba	asf1ba	https://zfin.org/ZDB-GENE-031118-197	anti-silencing function 1Ba histone chaperone [Source:ZFIN;Acc:ZDB-GENE-031118-197]
ENSDARG00000101618	ube2c	ube2c	https://zfin.org/ZDB-GENE-051030-48	ubiquitin-conjugating enzyme E2C [Source:ZFIN;Acc:ZDB-GENE-051030-48]
ENSDARG00000038066	kpna2	kpna2	https://zfin.org/ZDB-GENE-040718-22	karyopherin alpha 2 (RAG cohort 1, importin alpha 1) [Source:ZFIN;Acc:ZDB-GENE-040718-22]
ENSDARG00000037640	aurkb	aurkb	https://zfin.org/ZDB-GENE-020419-40	aurora kinase B [Source:ZFIN;Acc:ZDB-GENE-020419-40]
ENSDARG00000076590	atad2	atad2	https://zfin.org/ZDB-GENE-030131-7003	ATPase family, AAA domain containing 2 [Source:ZFIN;Acc:ZDB-GENE-030131-7003]
ENSDARG00000044807	dck	dck	https://zfin.org/ZDB-GENE-041024-3	deoxycytidine kinase [Source:ZFIN;Acc:ZDB-GENE-041024-3]
ENSDARG00000063285	ube2t	ube2t	https://zfin.org/ZDB-GENE-061013-547	ubiquitin-conjugating enzyme E2T (putative) [Source:ZFIN;Acc:ZDB-GENE-061013-547]
ENSDARG00000001767	slc29a2	slc29a2	https://zfin.org/ZDB-GENE-050220-15	solute carrier family 29 (equilibrative nucleoside transporter), member 2 [Source:ZFIN;Acc:ZDB-GENE-050220-15]
ENSDARG00000024488	top2a	top2a	https://zfin.org/ZDB-GENE-030131-2453	topoisomerase (DNA) II alpha [Source:ZFIN;Acc:ZDB-GENE-030131-2453]
ENSDARG00000087554	cdk1	cdk1	https://zfin.org/ZDB-GENE-010320-1	cyclin-dependent kinase 1 [Source:ZFIN;Acc:ZDB-GENE-010320-1]
ENSDARG00000099194	INCENP	INCENP	https://zfin.org/	inner centromere protein [Source:HGNC Symbol;Acc:HGNC:6058]
ENSDARG00000007971	cks1b	cks1b	https://zfin.org/ZDB-GENE-040801-112	CDC28 protein kinase regulatory subunit 1B [Source:ZFIN;Acc:ZDB-GENE-040801-112]
ENSDARG00000011094	ccna2	ccna2	https://zfin.org/ZDB-GENE-020418-1	cyclin A2 [Source:ZFIN;Acc:ZDB-GENE-020418-1]
ENSDARG00000078433	spc25	spc25	https://zfin.org/ZDB-GENE-060810-13	SPC25, NDC80 kinetochore complex component, homolog (S. cerevisiae) [Source:ZFIN;Acc:ZDB-GENE-060810-13]
ENSDARG00000058471	plk1	plk1	https://zfin.org/ZDB-GENE-021115-7	polo-like kinase 1 (Drosophila) [Source:ZFIN;Acc:ZDB-GENE-021115-7]
ENSDARG00000038882	smc4	smc4	https://zfin.org/ZDB-GENE-020419-21	structural maintenance of chromosomes 4 [Source:ZFIN;Acc:ZDB-GENE-020419-21]
ENSDARG00000071410	cks2	cks2	https://zfin.org/ZDB-GENE-050208-508	CDC28 protein kinase regulatory subunit 2 [Source:ZFIN;Acc:ZDB-GENE-050208-508]
ENSDARG00000074379	knstrn	knstrn	https://zfin.org/ZDB-GENE-081022-187	kinetochore-localized astrin/SPAG5 binding protein [Source:ZFIN;Acc:ZDB-GENE-081022-187]
ENSDARG00000043137	cdca8	cdca8	https://zfin.org/ZDB-GENE-041114-171	cell division cycle associated 8 [Source:ZFIN;Acc:ZDB-GENE-041114-171]
ENSDARG00000075621	birc5a	birc5a	https://zfin.org/ZDB-GENE-030826-1	baculoviral IAP repeat containing 5a [Source:ZFIN;Acc:ZDB-GENE-030826-1]
ENSDARG00000010948	kif11	kif11	https://zfin.org/ZDB-GENE-020426-1	kinesin family member 11 [Source:ZFIN;Acc:ZDB-GENE-020426-1]
ENSDARG00000045167	dlgap5	dlgap5	https://zfin.org/ZDB-GENE-040912-160	discs, large (Drosophila) homolog-associated protein 5 [Source:ZFIN;Acc:ZDB-GENE-040912-160]
ENSDARG00000051923	ccnb1	ccnb1	https://zfin.org/ZDB-GENE-000406-10	cyclin B1 [Source:ZFIN;Acc:ZDB-GENE-000406-10]
ENSDARG00000068168	hes2.2	hes2.2	https://zfin.org/ZDB-GENE-060825-55	hes family bHLH transcription factor 2, tandem duplicate 2 [Source:ZFIN;Acc:ZDB-GENE-060825-55]
ENSDARG00000034624	nuf2	nuf2	https://zfin.org/ZDB-GENE-040426-1121	NUF2, NDC80 kinetochore complex component, homolog [Source:ZFIN;Acc:ZDB-GENE-040426-1121]
ENSDARG00000078654	tpx2	tpx2	https://zfin.org/ZDB-GENE-030131-9652	TPX2, microtubule-associated, homolog (Xenopus laevis) [Source:ZFIN;Acc:ZDB-GENE-030131-9652]
ENSDARG00000021794	hmmr	hmmr	https://zfin.org/ZDB-GENE-030131-731	hyaluronan-mediated motility receptor (RHAMM) [Source:ZFIN;Acc:ZDB-GENE-030131-731]
ENSDARG00000001313	g2e3	g2e3	https://zfin.org/ZDB-GENE-030616-400	G2/M-phase specific E3 ubiquitin protein ligase [Source:ZFIN;Acc:ZDB-GENE-030616-400]
ENSDARG00000034855	ccnb3	ccnb3	https://zfin.org/ZDB-GENE-060929-684	cyclin B3 [Source:ZFIN;Acc:ZDB-GENE-060929-684]
ENSDARG00000005993	prc1b	prc1b	https://zfin.org/ZDB-GENE-040426-777	protein regulator of cytokinesis 1b [Source:ZFIN;Acc:ZDB-GENE-040426-777]
ENSDARG00000102824	pcdh10b	pcdh10b	https://zfin.org/ZDB-GENE-030721-4	protocadherin 10b [Source:ZFIN;Acc:ZDB-GENE-030721-4]
ENSDARG00000099564	atoh1b	atoh1b	https://zfin.org/ZDB-GENE-041201-1	atonal bHLH transcription factor 1b [Source:ZFIN;Acc:ZDB-GENE-041201-1]
ENSDARG00000034138	shisa2	shisa2	https://zfin.org/ZDB-GENE-030925-31	shisa family member 2 [Source:ZFIN;Acc:ZDB-GENE-030925-31]
ENSDARG00000086327	srrm4	srrm4	https://zfin.org/ZDB-GENE-050208-34	serine/arginine repetitive matrix 4 [Source:ZFIN;Acc:ZDB-GENE-050208-34]
ENSDARG00000074030	myt1a	myt1a	https://zfin.org/ZDB-GENE-030131-3885	myelin transcription factor 1a [Source:ZFIN;Acc:ZDB-GENE-030131-3885]
ENSDARG00000016858	smad7	smad7	https://zfin.org/ZDB-GENE-030128-3	SMAD family member 7 [Source:ZFIN;Acc:ZDB-GENE-030128-3]
ENSDARG00000026766	bcl2l10	bcl2l10	https://zfin.org/ZDB-GENE-030825-2	BCL2-like 10 (apoptosis facilitator) [Source:ZFIN;Acc:ZDB-GENE-030825-2]
ENSDARG00000014013	lbr	lbr	https://zfin.org/ZDB-GENE-030804-11	lamin B receptor [Source:ZFIN;Acc:ZDB-GENE-030804-11]
ENSDARG00000062756	pllp	pllp	https://zfin.org/ZDB-GENE-050419-195	plasmolipin [Source:ZFIN;Acc:ZDB-GENE-050419-195]
ENSDARG00000016038	hacd3	hacd3	https://zfin.org/ZDB-GENE-040426-1200	3-hydroxyacyl-CoA dehydratase 3 [Source:ZFIN;Acc:ZDB-GENE-040426-1200]
ENSDARG00000062693	nrxn3b	nrxn3b	https://zfin.org/ZDB-GENE-070206-10	neurexin 3b [Source:ZFIN;Acc:ZDB-GENE-070206-10]
ENSDARG00000012684	atp2b1a	atp2b1a	https://zfin.org/ZDB-GENE-030925-29	ATPase, Ca++ transporting, plasma membrane 1a [Source:ZFIN;Acc:ZDB-GENE-030925-29]
ENSDARG00000001889	tuba1a	tuba1a	https://zfin.org/ZDB-GENE-090507-4	tubulin, alpha 1a [Source:ZFIN;Acc:ZDB-GENE-090507-4]
ENSDARG00000055216	tuba1c	tuba1c	https://zfin.org/ZDB-GENE-061114-1	tubulin, alpha 1c [Source:ZFIN;Acc:ZDB-GENE-061114-1]
ENSDARG00000059485	EMB	EMB	https://zfin.org/ZDB-GENE-070705-158	si:ch211-261c8.5 [Source:ZFIN;Acc:ZDB-GENE-070705-158]
ENSDARG00000024746	hsp90aa1.2	hsp90aa1.2	https://zfin.org/ZDB-GENE-031001-3	heat shock protein 90, alpha (cytosolic), class A member 1, tandem duplicate 2 [Source:ZFIN;Acc:ZDB-GENE-031001-3]
ENSDARG00000070479	tspan13b	tspan13b	https://zfin.org/ZDB-GENE-041010-45	tetraspanin 13b [Source:ZFIN;Acc:ZDB-GENE-041010-45]
ENSDARG00000053074	gipc3	gipc3	https://zfin.org/ZDB-GENE-060616-326	GIPC PDZ domain containing family, member 3 [Source:ZFIN;Acc:ZDB-GENE-060616-326]
ENSDARG00000035508	barhl1a	barhl1a	https://zfin.org/ZDB-GENE-050417-212	BarH-like homeobox 1a [Source:ZFIN;Acc:ZDB-GENE-050417-212]
ENSDARG00000005559	pou4f1	pou4f1	https://zfin.org/ZDB-GENE-000523-2	POU class 4 homeobox 1 [Source:ZFIN;Acc:ZDB-GENE-000523-2]
ENSDARG00000093804	sst6	sst6	https://zfin.org/ZDB-GENE-081022-199	somatostatin 6 [Source:ZFIN;Acc:ZDB-GENE-081022-199]
ENSDARG00000018817	bdnf	bdnf	https://zfin.org/ZDB-GENE-000412-1	brain-derived neurotrophic factor [Source:ZFIN;Acc:ZDB-GENE-000412-1]
ENSDARG00000099279	ift27	ift27	https://zfin.org/ZDB-GENE-041212-9	intraflagellar transport 27 homolog (Chlamydomonas) [Source:ZFIN;Acc:ZDB-GENE-041212-9]
ENSDARG00000006747	tmem178b	tmem178b	https://zfin.org/ZDB-GENE-040718-92	transmembrane protein 178B [Source:ZFIN;Acc:ZDB-GENE-040718-92]
ENSDARG00000069865	grxcr1	grxcr1	https://zfin.org/ZDB-GENE-070424-166	glutaredoxin, cysteine rich 1 [Source:ZFIN;Acc:ZDB-GENE-070424-166]
ENSDARG00000077045	scg5	scg5.1	https://zfin.org/ZDB-GENE-040426-1687	secretogranin V [Source:ZFIN;Acc:ZDB-GENE-040426-1687]
ENSDARG00000104139	atp1a3b	atp1a3b	https://zfin.org/ZDB-GENE-001212-8	ATPase, Na+/K+ transporting, alpha 3b polypeptide [Source:ZFIN;Acc:ZDB-GENE-001212-8]
ENSDARG00000070601	RASSF5	RASSF5	https://zfin.org/ZDB-GENE-141219-8	si:dkey-85p17.3 [Source:ZFIN;Acc:ZDB-GENE-141219-8]
ENSDARG00000025348	igfbp5b	igfbp5b	https://zfin.org/ZDB-GENE-040319-2	insulin-like growth factor binding protein 5b [Source:ZFIN;Acc:ZDB-GENE-040319-2]
ENSDARG00000002445	prdm1a	prdm1a	https://zfin.org/ZDB-GENE-030131-2193	PR domain containing 1a, with ZNF domain [Source:ZFIN;Acc:ZDB-GENE-030131-2193]
ENSDARG00000001785	irx2a	irx2a	https://zfin.org/ZDB-GENE-040426-1446	iroquois homeobox 2a [Source:ZFIN;Acc:ZDB-GENE-040426-1446]
ENSDARG00000022456	eno1a	eno1a	https://zfin.org/ZDB-GENE-030131-6048	enolase 1a, (alpha) [Source:ZFIN;Acc:ZDB-GENE-030131-6048]
ENSDARG00000030311	tmc2b	tmc2b	https://zfin.org/ZDB-GENE-060526-262	transmembrane channel-like 2b [Source:ZFIN;Acc:ZDB-GENE-060526-262]
ENSDARG00000089149	si:ch73-199k24.2	si:ch73-199k24.2	https://zfin.org/ZDB-GENE-131121-321	si:ch73-199k24.2 [Source:ZFIN;Acc:ZDB-GENE-131121-321]
ENSDARG00000075800	calml4a	calml4a	https://zfin.org/ZDB-GENE-081022-9	calmodulin-like 4a [Source:ZFIN;Acc:ZDB-GENE-081022-9]
ENSDARG00000020581	otofb	otofb	https://zfin.org/ZDB-GENE-110406-5	otoferlin b [Source:ZFIN;Acc:ZDB-GENE-110406-5]
ENSDARG00000025855	camk2n1a	camk2n1a	https://zfin.org/ZDB-GENE-050522-319	calcium/calmodulin-dependent protein kinase II inhibitor 1a [Source:ZFIN;Acc:ZDB-GENE-050522-319]
ENSDARG00000045705	meig1	meig1	https://zfin.org/ZDB-GENE-050320-33	meiosis/spermiogenesis associated 1 [Source:ZFIN;Acc:ZDB-GENE-050320-33]
ENSDARG00000058147	dnajc5b	dnajc5b	https://zfin.org/ZDB-GENE-050413-1	DnaJ (Hsp40) homolog, subfamily C, member 5 beta [Source:ZFIN;Acc:ZDB-GENE-050413-1]
ENSDARG00000021462	daw1	daw1	https://zfin.org/ZDB-GENE-050419-255	dynein assembly factor with WDR repeat domains 1 [Source:ZFIN;Acc:ZDB-GENE-050419-255]
ENSDARG00000103002	nptna	nptna	https://zfin.org/ZDB-GENE-030804-7	neuroplastin a [Source:ZFIN;Acc:ZDB-GENE-030804-7]
ENSDARG00000088140	hsd17b7	hsd17b7	https://zfin.org/ZDB-GENE-061013-378	hydroxysteroid (17-beta) dehydrogenase 7 [Source:ZFIN;Acc:ZDB-GENE-061013-378]
ENSDARG00000009727	twf2b	twf2b	https://zfin.org/ZDB-GENE-050522-238	twinfilin actin-binding protein 2b [Source:ZFIN;Acc:ZDB-GENE-050522-238]
ENSDARG00000031248	enkur	enkur	https://zfin.org/ZDB-GENE-070718-1	enkurin, TRPC channel interacting protein [Source:ZFIN;Acc:ZDB-GENE-070718-1]
ENSDARG00000097176	si:dkey-16m19.1	si:dkey-16m19.1	https://zfin.org/
ENSDARG00000101455	si:ch211-284k5.2	si:ch211-284k5.2	https://zfin.org/ZDB-GENE-131127-514	si:ch211-284k5.2 [Source:ZFIN;Acc:ZDB-GENE-131127-514]
ENSDARG00000069030	skor1a	skor1a	https://zfin.org/ZDB-GENE-080722-5	SKI family transcriptional corepressor 1a [Source:ZFIN;Acc:ZDB-GENE-080722-5]
ENSDARG00000053383	rprma	rprma	https://zfin.org/ZDB-GENE-050522-218	reprimo, TP53 dependent G2 arrest mediator candidate a [Source:ZFIN;Acc:ZDB-GENE-050522-218]
ENSDARG00000102123	phtf2	phtf2	https://zfin.org/ZDB-GENE-040711-4	putative homeodomain transcription factor 2 [Source:ZFIN;Acc:ZDB-GENE-040711-4]
ENSDARG00000020746	gfi1aa	gfi1aa	https://zfin.org/ZDB-GENE-050522-534	growth factor independent 1A transcription repressor a [Source:ZFIN;Acc:ZDB-GENE-050522-534]
ENSDARG00000103848	apba1a	apba1a	https://zfin.org/ZDB-GENE-060526-175	amyloid beta (A4) precursor protein-binding, family A, member 1a [Source:ZFIN;Acc:ZDB-GENE-060526-175]
ENSDARG00000077928	ccdc173	ccdc173	https://zfin.org/ZDB-GENE-081104-457	coiled-coil domain containing 173 [Source:ZFIN;Acc:ZDB-GENE-081104-457]
ENSDARG00000055739	ribc1	ribc1	https://zfin.org/ZDB-GENE-081031-7	RIB43A domain with coiled-coils 1 [Source:ZFIN;Acc:ZDB-GENE-081031-7]
ENSDARG00000039729	asap1b	asap1b	https://zfin.org/ZDB-GENE-091112-16	ArfGAP with SH3 domain, ankyrin repeat and PH domain 1b [Source:ZFIN;Acc:ZDB-GENE-091112-16]
ENSDARG00000032578	pax2b	pax2b	https://zfin.org/ZDB-GENE-001030-4	paired box 2b [Source:ZFIN;Acc:ZDB-GENE-001030-4]
ENSDARG00000062630	dnah9l	dnah9l	https://zfin.org/ZDB-GENE-050506-1	dynein, axonemal, heavy polypeptide 9 like [Source:ZFIN;Acc:ZDB-GENE-050506-1]
ENSDARG00000069329	drgx	drgx	https://zfin.org/ZDB-GENE-070330-1	dorsal root ganglia homeobox [Source:ZFIN;Acc:ZDB-GENE-070330-1]
ENSDARG00000039701	emx2	emx2	https://zfin.org/ZDB-GENE-990415-54	empty spiracles homeobox 2 [Source:ZFIN;Acc:ZDB-GENE-990415-54]
ENSDARG00000074708	armc3	armc3	https://zfin.org/ZDB-GENE-110614-1	armadillo repeat containing 3 [Source:ZFIN;Acc:ZDB-GENE-110614-1]
ENSDARG00000002587	dpysl3	dpysl3	https://zfin.org/ZDB-GENE-050720-2	dihydropyrimidinase-like 3 [Source:ZFIN;Acc:ZDB-GENE-050720-2]
ENSDARG00000028148	pax2a	pax2a	https://zfin.org/ZDB-GENE-990415-8	paired box 2a [Source:ZFIN;Acc:ZDB-GENE-990415-8]
ENSDARG00000021948	tnc	tnc	https://zfin.org/ZDB-GENE-980526-104	tenascin C [Source:ZFIN;Acc:ZDB-GENE-980526-104]
ENSDARG00000070425	dll4	dll4	https://zfin.org/ZDB-GENE-041014-73	delta-like 4 (Drosophila) [Source:ZFIN;Acc:ZDB-GENE-041014-73]
ENSDARG00000078898	pcdh7a	pcdh7a	https://zfin.org/ZDB-GENE-120206-1	protocadherin 7a [Source:ZFIN;Acc:ZDB-GENE-120206-1]
ENSDARG00000061736	ank3a	ank3a	https://zfin.org/ZDB-GENE-060621-1	ankyrin 3a [Source:ZFIN;Acc:ZDB-GENE-060621-1]
ENSDARG00000039458	lhx4	lhx4	https://zfin.org/ZDB-GENE-060728-1	LIM homeobox 4 [Source:ZFIN;Acc:ZDB-GENE-060728-1]
ENSDARG00000089109	bcl2b	bcl2b	https://zfin.org/ZDB-GENE-110411-185	B-cell CLL/lymphoma 2b [Source:ZFIN;Acc:ZDB-GENE-110411-185]
ENSDARG00000097415	lrrc53	lrrc53	https://zfin.org/ZDB-GENE-131121-432	leucine rich repeat containing 53 [Source:ZFIN;Acc:ZDB-GENE-131121-432]
ENSDARG00000097665	si:ch211-235m3.10	si:ch211-235m3.10	https://zfin.org/ZDB-GENE-131127-468	si:ch211-235m3.10 [Source:ZFIN;Acc:ZDB-GENE-131127-468]
ENSDARG00000006181	hif1aa	hif1aa	https://zfin.org/ZDB-GENE-080917-55	hypoxia inducible factor 1, alpha subunit (basic helix-loop-helix transcription factor) a [Source:ZFIN;Acc:ZDB-GENE-080917-55]
ENSDARG00000010186	myo3a	myo3a	https://zfin.org/ZDB-GENE-041026-4	myosin IIIA [Source:ZFIN;Acc:ZDB-GENE-041026-4]
ENSDARG00000038898	zgc:113691	zgc:113691	https://zfin.org/ZDB-GENE-050220-7	zgc:113691 [Source:ZFIN;Acc:ZDB-GENE-050220-7]
ENSDARG00000019274	rasd1	rasd1	https://zfin.org/ZDB-GENE-040426-1473	RAS, dexamethasone-induced 1 [Source:ZFIN;Acc:ZDB-GENE-040426-1473]
ENSDARG00000058528	cnot10	cnot10	https://zfin.org/ZDB-GENE-060929-368	CCR4-NOT transcription complex, subunit 10 [Source:ZFIN;Acc:ZDB-GENE-060929-368]
ENSDARG00000037495	rtn4rl2b	rtn4rl2b	https://zfin.org/ZDB-GENE-040310-2	reticulon 4 receptor-like 2b [Source:ZFIN;Acc:ZDB-GENE-040310-2]
ENSDARG00000092460	si:dkey-229d2.7	si:dkey-229d2.7	https://zfin.org/ZDB-GENE-060526-265	si:dkey-229d2.7 [Source:ZFIN;Acc:ZDB-GENE-060526-265]
ENSDARG00000042936	fam228a	fam228a	https://zfin.org/ZDB-GENE-041014-83	family with sequence similarity 228, member A [Source:ZFIN;Acc:ZDB-GENE-041014-83]
ENSDARG00000019702	aldocb	aldocb	https://zfin.org/ZDB-GENE-030821-1	aldolase C, fructose-bisphosphate, b [Source:ZFIN;Acc:ZDB-GENE-030821-1]
ENSDARG00000103264	DCDC2C	DCDC2C	https://zfin.org/ZDB-GENE-160113-73	si:dkey-25g12.4 [Source:ZFIN;Acc:ZDB-GENE-160113-73]
ENSDARG00000086059	CABZ01067746.1	CABZ01067746.1	https://zfin.org/
ENSDARG00000096616	si:ch211-255p10.3	si:ch211-255p10.3	https://zfin.org/ZDB-GENE-121214-339	si:ch211-255p10.3 [Source:ZFIN;Acc:ZDB-GENE-121214-339]
ENSDARG00000037256	si:ch211-145b13.5	si:ch211-145b13.5	https://zfin.org/ZDB-GENE-090313-35	si:ch211-145b13.5 [Source:ZFIN;Acc:ZDB-GENE-090313-35]
ENSDARG00000099903	si:ch211-193l2.10	si:ch211-193l2.10	https://zfin.org/ZDB-GENE-160114-52	si:ch211-193l2.10 [Source:ZFIN;Acc:ZDB-GENE-160114-52]
ENSDARG00000045038	tekt3	tekt3	https://zfin.org/ZDB-GENE-080130-2	tektin 3 [Source:ZFIN;Acc:ZDB-GENE-080130-2]
ENSDARG00000014209	ODF3L2	ODF3L2	https://zfin.org/ZDB-GENE-050417-380	zgc:110183 [Source:ZFIN;Acc:ZDB-GENE-050417-380]
