## Supplementary material for "Single cell RNA-Seq reveals distinct stem cell populations that drive sensory hair cell regeneration in response to loss of Fgf and Notch signaling"

### Sheet: f
Ensembl.Gene.ID	Associated.Gene.Name	Gene.name.uniq	ZFIN.ID	Description
ENSDARG00000099564	atoh1b	atoh1b	https://zfin.org/ZDB-GENE-041201-1	atonal bHLH transcription factor 1b [Source:ZFIN;Acc:ZDB-GENE-041201-1]
ENSDARG00000045038	tekt3	tekt3	https://zfin.org/ZDB-GENE-080130-2	tektin 3 [Source:ZFIN;Acc:ZDB-GENE-080130-2]
ENSDARG00000094454	cdh23	cdh23	https://zfin.org/ZDB-GENE-040513-7	cadherin-related 23 [Source:ZFIN;Acc:ZDB-GENE-040513-7]
ENSDARG00000033104	tmc2a	tmc2a	https://zfin.org/ZDB-GENE-060526-280	transmembrane channel-like 2a [Source:ZFIN;Acc:ZDB-GENE-060526-280]
ENSDARG00000030311	tmc2b	tmc2b	https://zfin.org/ZDB-GENE-060526-262	transmembrane channel-like 2b [Source:ZFIN;Acc:ZDB-GENE-060526-262]
ENSDARG00000027234	ift88	ift88	https://zfin.org/ZDB-GENE-030131-574	intraflagellar transport 88 homolog [Source:ZFIN;Acc:ZDB-GENE-030131-574]
ENSDARG00000039827	bbs5	bbs5	https://zfin.org/ZDB-GENE-040426-1083	Bardet-Biedl syndrome 5 [Source:ZFIN;Acc:ZDB-GENE-040426-1083]
ENSDARG00000059911	bbs7	bbs7	https://zfin.org/ZDB-GENE-030219-90	Bardet-Biedl syndrome 7 [Source:ZFIN;Acc:ZDB-GENE-030219-90]
ENSDARG00000016112	bbs12	bbs12	https://zfin.org/ZDB-GENE-070626-3	Bardet-Biedl syndrome 12 [Source:ZFIN;Acc:ZDB-GENE-070626-3]
ENSDARG00000098257	pcdh15a	pcdh15a	https://zfin.org/ZDB-GENE-030616-3	protocadherin-related 15a [Source:ZFIN;Acc:ZDB-GENE-030616-3]
ENSDARG00000051876	ush1c	ush1c	https://zfin.org/ZDB-GENE-060312-41	Usher syndrome 1C [Source:ZFIN;Acc:ZDB-GENE-060312-41]
ENSDARG00000076414	espn	espn	https://zfin.org/ZDB-GENE-081105-173	espin [Source:ZFIN;Acc:ZDB-GENE-081105-173]
ENSDARG00000010186	myo3a	myo3a	https://zfin.org/ZDB-GENE-041026-4	myosin IIIA [Source:ZFIN;Acc:ZDB-GENE-041026-4]
ENSDARG00000074396	fscn2b	fscn2b	https://zfin.org/ZDB-GENE-040426-1740	fascin actin-bundling protein 2b, retinal [Source:ZFIN;Acc:ZDB-GENE-040426-1740]
ENSDARG00000021137	adgrv1	adgrv1	https://zfin.org/ZDB-GENE-040624-6	adhesion G protein-coupled receptor V1 [Source:ZFIN;Acc:ZDB-GENE-040624-6]
ENSDARG00000094738	loxhd1a	loxhd1a	https://zfin.org/ZDB-GENE-091112-20	lipoxygenase homology domains 1a [Source:ZFIN;Acc:ZDB-GENE-091112-20]
ENSDARG00000074638	loxhd1b	loxhd1b	https://zfin.org/ZDB-GENE-081104-370	lipoxygenase homology domains 1b [Source:ZFIN;Acc:ZDB-GENE-081104-370]
ENSDARG00000012684	atp2b1a	atp2b1a	https://zfin.org/ZDB-GENE-030925-29	ATPase, Ca++ transporting, plasma membrane 1a [Source:ZFIN;Acc:ZDB-GENE-030925-29]
ENSDARG00000063433	atp2b2	atp2b2	https://zfin.org/ZDB-GENE-061016-1	ATPase, Ca++ transporting, plasma membrane 2 [Source:ZFIN;Acc:ZDB-GENE-061016-1]
ENSDARG00000044902	atp2b4	atp2b4	https://zfin.org/ZDB-GENE-061027-60	ATPase, Ca++ transporting, plasma membrane 4 [Source:ZFIN;Acc:ZDB-GENE-061027-60]
ENSDARG00000039272	pls1	pls1	https://zfin.org/ZDB-GENE-030131-6205	plastin 1 (I isoform) [Source:ZFIN;Acc:ZDB-GENE-030131-6205]
ENSDARG00000037655	pls3	pls3	https://zfin.org/ZDB-GENE-040718-10	plastin 3 (T isoform) [Source:ZFIN;Acc:ZDB-GENE-040718-10]
ENSDARG00000068168	hes2.2	hes2.2	https://zfin.org/ZDB-GENE-060825-55	hes family bHLH transcription factor 2, tandem duplicate 2 [Source:ZFIN;Acc:ZDB-GENE-060825-55]
