## Supplementary material for "Single cell RNA-Seq reveals distinct stem cell populations that drive sensory hair cell regeneration in response to loss of Fgf and Notch signaling"

### Sheet: Sheet1
RT-qPCR primer list
Gene	Forward (5'-3')	Reverse (5'-3')
adcyap1b	GATGCACTACAGCGCCTACT	GTGCCAAAAGCCAGGTCG
cdkn1bb	GTCTCGCTCATCGTGTCAAA	TATGTGGGTGTCGGACTCAA
eef1a1l1	CTGGAGGCCAGCTCAAACAT	ATCAAGAAGAGTAGTACCGCTAGCATTA
fgf10a	TTCTCCCCATTCCTATCGTG	TGCCTTCTTCTCCAAATGGT
fsta	CTAAAGCGTCAGCAGCTCCA	TGACATCTCCCGTTCTTGCC
isl1	CATGTTTTGTGCGAGACGGG	AACCTTCGAACGTGCTCTCA
jun	CACCGCTCTCTCCTATCGAC	AGTTTCCTCTTCCGGCATTT
krt92	ACTGCTGGATGGAGAGGCTA	TTGGGAGGATGAGCTGACCA
otofb	GCCTGGCAAGAAGAGTTTTG	CTGCCTTGTTCTCCTCGAAC
si:ch73-261i21.5	CACTCGAGAAGAAACCAGGACA	GGGTGGATCACTCACGCTAC
sostdc1b	CAACGGAGGAAGAAGACCAG	GACATTCACCAGCACACACC
wnt10a	CGCTGGAACTGCTCAAGTTT	CATGGCACAGGCATTAGACA
