## Supplementary material for "Single cell RNA-Seq reveals distinct stem cell populations that drive sensory hair cell regeneration in response to loss of Fgf and Notch signaling"

### Sheet: Sheet1
in situ probes primer list
Gene	Forward (5'-3')	Reverse (5'-3')
atoh1b	GCAATGACTGCAAAAACGAA	TTGACGTGTGCTGAGTTTACA
ebf3a	GTTGCACGCGAACTGTTTTA	TTCTGCCGTGTTTTGAGTTG
fgf10b	AAGAGTGTGTCTGCGTGCTG	TGGGCAAAAAGTGAGTAGCC
fgfr1b	GAGAGAAATCTGGCGGAGTG	GTTTGGGAATTGGGTTTCCT
fndc7a	CTTTATCCTGGAATCAAAGC	CTGAGCTCCCAAGTTACAAT
fndc7rs4	CGAAGGATGTGTCTGTGTCG	CTGTACGAGGAGCCACAAGG
hey1	CCGTCTGGTTTCACATCTCA	GGACAGCAGAGGAAAAGCAC
isl1	CAACATCGGTTTCAGCAAGA	AGGCTGGTCGATGTCACTCT
lfng	CACCTGTCTGGGGTTTCTGT	TCTGTCGCATGTTTCTGGAG
ovgp1	AACATTGCAGGCAGTGAGTG	TCCAGGTCTAGAGCCCACAC
si:ch73-261i21.5	GTGTGCAGTCGGTGAACATC	ACACTGAATCGGCTCTTGCT
sost	TGCTTCAGGGATGTTTCACA	CTGTTGATGGACGGCACTTT
spry2	GTTGCTCGGTTCCTGGAGTA	TGACACCCTTGTCACCCTTT
tekt3	TGAACGACATCAGCTTCTGG	TCATGCTCATGCACTTCTCC
